# Differential regulation of apoptosis, autophagy and Symbiodiniaceae energy transfer mediate the link between bleaching and disease in *Exaiptasia diaphana*

**DOI:** 10.1101/2025.04.21.649845

**Authors:** Sofia C. Diaz de Villegas, Peyton Y. Abdelbaki, Lauren E. Fuess

**Author notes:** Corresponding authors: 1. Sofia Cristina Diaz de Villegas, 601 University Dr, San Marcos, TX 78666, 2. Lauren E. Fuess, 601 University Dr, San Marcos, TX 78666.

## Abstract

Anthropogenic climate change has caused unprecedented declines across a number of marine taxa. Coral reef ecosystems, which are formed by scleractinian corals, face widespread declines in ecosystem health and function due to co-occurring environmental stressors. Frequent exposure of corals to a variety of biotic and abiotic stressors makes these cnidarians a prime candidate for investigating the effects of multiple stressors on marine ecosystems. In recent decades, hyperthermic bleaching events and disease outbreaks have been prominent stressors on reefs. Disease outbreaks often follow hyperthermic bleaching events, yet the mechanisms driving the diffuse associations between bleaching and disease are poorly understood. Here we investigated the mechanisms linking sequential bleaching and disease using the model cnidarian *Exaiptasia diaphana.* We examined the transcriptomic responses of anemones to immune challenge during acute recovery from prior heat stress. We observed notable upregulation of apoptotic pathways and downregulation of autophagic pathways in previously heat-stressed anemones, while anemones maintained at ambient temperatures displayed an inverse pattern characterized by downregulation of apoptosis. Furthermore, network analyses suggest that disruption of host-Symbiodiniaceae nutrient exchange during bleaching recovery of previously heat-stressed anemones may contribute to observed immune suppression following heat stress. These results provide insight regarding the cellular mechanisms facilitating increased disease susceptibility during recovery from heat stress, highlighting the roles of immunological regulation and nutrient availability in these processes.
