## Supplemental File 3 for "Differential regulation of apoptosis, autophagy and Symbiodiniaceae energy transfer mediate the link between bleaching and disease in *Exaiptasia diaphana*"

### Sheet: Shared_pos
Transcripts	product	padj.APHP	padj.AIHI	L2FC.APAI	padj.APAI	L2FC.HPHI	padj.HPHI	padj.dds2
XM_021044680.2	alpha-dioxygenase 2	0.942173	0.465084	1.25895	1.13107e-05	1.01957	0.000758115	0.843078
XM_021053706.2	APOPT family protein CBG23705%2C mitochondrial	0.224171	0.11418	-0.536602	0.00307526	-0.44862	0.00727127	0.909618
XM_021056570.2	apoptosis regulator R1	0.036281	0.772106	1.87291	1.25408e-17	2.70498	2.59819e-34	0.174881
XM_021047869.2	apoptosis-inducing factor 1%2C mitochondrial	0.859876	0.406314	1.50727	1.3078e-17	1.80328	2.34111e-24	0.643244
XM_021046820.2	apoptosis-stimulating of p53 protein 2	0.522175	0.548196	-0.754752	1.97835e-08	-0.755256	7.55928e-08	0.999399
XM_021039080.2	apoptotic protease-activating factor 1	0.267436	0.347689	0.719104	0.0159846	0.844425	0.00415305	0.925779
XM_021061702.2	autophagy-related protein 9A	0.0523981	0.0130404	0.61351	1.83156e-08	1.29525	2.50174e-33	0.00306811
XM_021044550.1	baculoviral IAP repeat-containing protein 6	0.701233	0.224299	0.328786	0.000203609	0.543273	3.45155e-10	0.441925
XM_021058877.2	Bardet-Biedl syndrome 1 protein	0.536149	0.707509	0.507647	0.00120248	0.783138	4.54078e-07	0.604396
XM_021056137.2	Bardet-Biedl syndrome 2 protein homolog	0.874651	0.502908	-0.885145	6.70945e-11	-0.777748	1.10045e-08	0.852009
XM_021049178.2	bcl-2-like protein 1	0.948384	0.183552	2.19848	3.07874e-78	2.39482	8.755e-91	0.653908
XM_021049097.2	bcl-2-like protein 1	0.927504	0.0189385	0.607094	8.28134e-14	0.837662	2.4488e-25	0.362552
XM_021049264.2	bcl-2-like protein 2%2C transcript variant X2	0.739965	0.00451964	3.2877	4.45054e-20	4.42187	6.54962e-30	0.322634
XM_021049265.2	bcl-2-like protein 2%2C transcript variant X3	0.987994	0.029689	4.55191	8.69271e-174	5.00468	6.20973e-205	0.400525
XM_021036680.2	BCL2/adenovirus E1B 19 kDa protein-interacting protein 3	0.522095	0.430612	-1.05218	2.40349e-17	-1.35308	5.64058e-27	0.473984
XM_021043671.2	beclin-1	0.451303	0.564891	-0.506094	0.000162294	-0.533717	3.92053e-05	0.967828
XM_021059139.2	breast carcinoma-amplified sequence 3	0.968375	0.71736	-0.577722	1.19983e-06	-0.647503	8.70197e-08	0.896924
XM_021044509.2	BRISC and BRCA1-A complex member 2	0.499865	0.991239	-0.769072	0.00012234	-0.978045	6.91488e-07	0.792327
XM_028658873.1	caspase activity and apoptosis inhibitor 1	0.8932	0.924481	-0.650768	2.15159e-05	-0.636205	4.34986e-05	0.988177
XM_028659294.1	caspase recruitment domain-containing protein 11	0.0343139	0.515713	1.4069	1.33326e-25	1.99969	4.92306e-48	0.0983807
XM_021038207.2	caspase-3	0.696322	0.000342897	2.47048	1.48329e-109	3.0694	1.62454e-164	0.0236241
XM_021047657.2	caspase-3	0.752411	0.464428	0.799808	0.00161414	0.886544	0.000259056	0.945273
XM_021047656.2	caspase-8	0.733165	0.0117663	0.641574	7.39052e-09	0.90856	1.50253e-17	0.451355
XM_021038204.1	catalase	0.892304	0.891075	0.322317	0.0764487	0.32894	0.0613515	0.994219
XM_021047541.2	CDGSH iron-sulfur domain-containing protein 1	0.0755149	0.468213	-0.696313	1.75407e-08	-1.16578	1.5085e-21	0.164623
XM_021047665.1	cellular tumor antigen p53	0.93881	0.728433	-0.660691	0.00682593	-0.770038	0.00171426	0.922456
XM_028657773.1	cilia- and flagella-associated protein 221	0.0440718	0.548196	0.518941	0.0334434	1.00155	2.43452e-05	0.534854
XM_021059482.2	cilia- and flagella-associated protein 36	0.319859	0.399906	0.526353	0.000215755	0.470041	0.000968472	0.934645
XM_021047730.2	coiled-coil domain-containing protein 103	0.212308	0.358952	-0.607957	0.010939	-0.501529	0.0500448	0.9244
XM_021050717.1	complement C2	0.757761	0.468963	1.17853	1.49555e-12	1.4748	7.92069e-19	0.618409
XM_021041053.1	complement C2	0.179157	0.461711	1.41122	6.74585e-11	1.65539	8.92293e-14	0.784688
XM_028662237.1	cytoplasmic dynein 2 light intermediate chain 1-like	0.698984	0.529835	-0.439018	0.00638191	-0.392737	0.0128619	0.953843
XM_028657665.1	disks large homolog 5	0.579247	0.283405	-0.453057	0.000599209	-0.790765	1.60604e-09	0.415731
XM_028659050.1	DNA fragmentation factor subunit beta	0.335585	0.732979	-0.995164	0.000791988	-1.5929	5.54143e-08	0.542471
XM_021055000.2	DNA ligase 1	0.131402	0.316238	-0.18834	0.0557566	-0.266751	0.00448809	0.834061
XM_021041130.2	dopamine receptor 2%2C transcript variant X6	0.258802	0.394542	-0.664245	0.00675639	-0.562337	0.0286686	0.929362
XM_021043539.1	dual specificity tyrosine-phosphorylation-regulated kinase 1A	0.899964	0.571966	-0.218115	0.00362958	-0.265379	0.000390345	0.883581
XM_028660076.1	dynein heavy chain 5%2C axonemal	0.631405	0.933321	-1.42348	3.78906e-47	-1.49064	3.41712e-50	0.883581
XM_021050378.2	dynein heavy chain 6%2C axonemal	0.655245	0.28211	-0.449851	0.0181269	-0.573885	0.00212158	0.874329
XM_021048993.2	dynein regulatory complex protein 10	0.550501	0.172309	0.344248	0.000422117	0.270502	0.00713004	0.856488
XM_028662280.1	E3 ubiquitin-protein ligase MIB1	0.724885	0.55158	0.539198	2.6711e-07	0.562664	8.61244e-08	0.965653
XM_021054021.2	E3 ubiquitin-protein ligase MIB1-like	0.667976	0.342487	0.993356	2.30506e-35	1.17687	1.26594e-47	0.505085
XM_021060216.2	E3 ubiquitin-protein ligase RNF146	0.892235	0.69152	-0.806894	0.000699358	-0.570652	0.0169675	0.80279
XM_021049981.2	fermitin family homolog 2	0.404969	0.478682	0.445043	0.00161104	0.397606	0.00452187	0.946963
XM_028659235.1	fibrillin-2	0.580765	0.890239	1.10868	8.37228e-07	1.27945	1.30452e-08	0.857941
XM_021061308.2	gamma-aminobutyric acid receptor-associated protein	0.964456	0.000163727	0.539064	2.13302e-17	0.83168	9.90293e-40	0.0658292
XM_021057848.2	gamma-secretase subunit PEN-2	0.980271	0.0827709	0.266627	0.0108613	0.501486	4.98916e-07	0.468386
XM_021038750.2	glutathione peroxidase 1-like	0.827347	0.920554	-0.890682	0.000627016	-0.941322	0.000267004	0.97056
XM_021061106.2	glutathione peroxidase 6	0.388397	0.0413366	0.707915	0.00116021	0.956173	5.55208e-06	0.761479
XM_021048145.2	glutathione peroxidase-like	0.914574	0.899694	0.438857	3.07815e-05	0.438922	3.58888e-05	0.99988
XM_028658703.1	GRAM domain-containing protein 4	0.299429	0.936279	-0.353939	0.00490801	-0.525652	1.49636e-05	0.699124
XM_021042800.2	induced myeloid leukemia cell differentiation protein Mcl-1 homolog	0.45273	0.0238468	2.12967	1.35428e-50	2.75823	1.37596e-81	0.0983924
XM_028658589.1	inositol polyphosphate 5-phosphatase OCRL-1	0.742363	0.769899	-0.625513	0.000102526	-0.622516	0.000200526	0.997087
XM_028659997.1	integrin alpha-6	0.630019	0.745452	0.529664	7.25597e-15	0.505111	2.15269e-13	0.946599
XM_021057397.2	integrin alpha-PS2	0.0155266	0.959721	1.86333	1.34392e-19	2.73705	6.40777e-35	0.134357
XM_021061813.2	integrin beta-1-A	0.540676	0.949698	0.885108	2.39775e-26	0.77582	4.5737e-20	0.740702
XM_021039434.2	integrin beta-3	0.793665	0.649802	1.0233	1.2979e-17	1.00246	2.30007e-16	0.97593
XM_021045118.2	interleukin-1 receptor-associated kinase 1-binding protein 1 homolog	0.524592	NA	-1.25271	0.000425742	-1.19218	0.00185984	NA
XM_028658782.1	intracellular protein transport protein USO1	0.706555	0.334365	-0.989937	1.89158e-13	-0.690622	5.19702e-07	0.508452
XM_021042337.2	intraflagellar transport protein 122 homolog	0.99941	0.473205	-0.33907	5.56823e-05	-0.242626	0.00472739	0.76631
XM_021037185.2	IQ calmodulin-binding motif-containing protein 1	0.990777	0.808381	-0.885932	0.000144199	-0.782905	0.000851276	0.9244
XM_028663671.1	mannan-binding lectin serine protease 1	0.854745	0.292998	1.09415	3.71364e-11	0.919201	7.3177e-08	0.801458
XM_028661666.1	Meckel syndrome type 1 protein	0.17759	0.0346587	-0.500936	0.0102318	-0.650664	0.00102365	0.850697
XM_021041893.2	microtubule-associated proteins 1A/1B light chain 3A-like	0.29506	0.929202	-0.791919	3.17384e-05	-0.513154	0.00985109	0.688956
XM_021036281.2	microtubule-associated proteins 1A/1B light chain 3C	0.987582	0.0752416	1.35462	8.36694e-26	1.65658	1.38963e-37	0.488928
XM_021051180.2	mitogen-activated protein kinase kinase kinase 13-B	0.462306	0.0386638	0.390647	0.00784671	0.581844	2.63816e-05	0.709829
XM_021043663.2	mitogen-activated protein kinase kinase kinase A	0.904184	0.00140749	1.45477	4.11991e-37	1.87759	5.49784e-61	0.196717
XM_021047649.2	myelin regulatory factor	0.956968	0.684464	0.673846	7.13153e-05	0.581751	0.000790678	0.903548
XM_021037182.1	myeloid differentiation primary response protein MyD88-A	0.87579	0.000315713	2.29124	1.16948e-51	2.88022	5.26748e-81	0.168488
XM_028657487.1	myeloperoxidase%2C transcript variant X1	0.938846	0.0884981	1.15728	4.81221e-10	1.58624	4.87632e-18	0.484409
XM_028657488.1	myeloperoxidase%2C transcript variant X2	0.810373	0.0652718	1.31215	1.29311e-10	1.65487	8.67066e-17	0.632291
XM_028657489.1	myeloperoxidase%2C transcript variant X3	0.931353	0.254185	0.764033	0.000128771	1.11501	1.2063e-08	0.606311
XM_028657490.1	myeloperoxidase%2C transcript variant X4	0.965904	0.278814	1.21198	3.01465e-09	1.48721	2.00892e-13	0.718985
XM_028657491.1	myeloperoxidase%2C transcript variant X5	0.984488	0.184361	1.22562	1.61325e-08	1.58513	1.27757e-13	0.63818
XM_028657492.1	myeloperoxidase%2C transcript variant X6	0.870868	0.0441316	0.74436	0.00255769	1.41599	1.03187e-09	0.348328
XM_028657493.1	myeloperoxidase%2C transcript variant X7	0.936322	0.466101	1.08045	4.02843e-05	1.29617	5.33279e-07	0.841947
XM_021045575.2	myosin-11	0.301605	0.170322	1.63084	6.45486e-38	2.10266	2.16908e-60	0.196717
XM_021044802.1	nephrocystin-4	0.791512	0.575393	-0.401558	0.00106877	-0.350896	0.0040227	0.928813
XM_021037395.2	next to BRCA1 gene 1 protein	0.577564	0.227643	0.428338	3.09793e-07	0.482584	7.81436e-09	0.88392
XM_021036135.2	peptide methionine sulfoxide reductase MsrB	0.898188	0.505897	-2.31065	1.1087e-13	-2.02418	1.47687e-11	0.82198
XM_021038107.2	peroxidasin	0.581397	0.0398373	2.05152	8.82689e-33	1.75707	1.11228e-23	0.639852
XM_021060689.2	peroxidasin	0.482376	0.229544	0.464706	0.0183676	0.389458	0.0624861	0.937463
XM_028659672.1	phosphatidylinositol 3%2C4%2C5-trisphosphate 5-phosphatase 2	0.681764	0.239554	-0.295054	0.091445	-0.697109	2.22463e-05	0.430912
XM_021054779.2	phosphatidylserine decarboxylase proenzyme%2C mitochondrial%2C transcript variant X2	0.771915	0.548045	-2.9871	4.37995e-22	-2.82748	2.42715e-20	0.913461
XM_021054781.2	phosphatidylserine decarboxylase proenzyme%2C mitochondrial%2C transcript variant X4	0.875461	0.890941	-0.695255	0.0436701	-0.898955	0.00762382	0.886928
XM_021054782.2	phosphatidylserine decarboxylase proenzyme%2C mitochondrial%2C transcript variant X5	0.996641	0.919103	-1.95105	9.64403e-15	-1.89505	1.00373e-13	0.967057
XM_021052098.2	polycystic kidney disease and receptor for egg jelly-related protein	0.782409	0.411	-0.748014	0.000119783	-0.620751	0.00159618	0.880026
XM_028657530.1	presenilin-1	0.938846	0.0812885	1.26694	7.56141e-41	1.49884	1.00354e-55	0.471857
XM_028657949.1	probable ATP-dependent RNA helicase DHX58	0.940011	0.997892	2.18586	1.83452e-25	2.14006	3.28426e-24	0.968122
XM_021038259.2	probable E3 ubiquitin-protein ligase DTX3	0.144061	0.936279	1.58322	0.0124802	2.9268	3.37443e-06	0.506389
XM_021048475.2	probable phospholipid hydroperoxide glutathione peroxidase	0.770005	0.0853662	-0.521457	7.06468e-07	-0.710876	2.52686e-11	0.607677
XM_021043750.2	protein BCAP	0.692754	0.414621	0.946905	2.21895e-06	1.0317	2.41153e-07	0.929362
XM_021037673.2	protein FAM92A	0.770162	0.0388051	-1.69921	4.24783e-14	-1.09672	2.43683e-08	0.356511
XM_021056382.1	protein fantom-like	0.258457	0.0582225	-0.461914	5.70541e-05	-0.55093	2.37459e-06	0.853722
XM_021038898.2	protein kintoun	0.98019	0.923013	-1.22554	9.10084e-15	-1.20125	6.05396e-14	0.979316
XM_021037657.2	protein NLRC5	0.546684	0.372264	-0.903404	4.37822e-06	-1.0255	1.58743e-06	0.894141
XM_021047110.1	protein phosphatase 1 regulatory subunit 12B	0.0401021	0.84102	-0.381987	0.0483414	-0.810092	3.85457e-06	0.451355
XM_021053593.2	ragulator complex protein LAMTOR5 homolog	0.166383	0.0262061	0.50746	6.88606e-05	0.586396	1.48915e-06	0.885104
XM_028657951.1	RB1-inducible coiled-coil protein 1	0.464549	0.345078	-0.706394	3.43469e-15	-0.724336	2.98882e-15	0.972026
XM_021047232.2	RNA demethylase ALKBH5	0.573959	0.988382	-0.558584	0.00087345	-0.390135	0.0247246	0.803187
XM_021036572.2	serine/threonine-protein kinase pdik1l	0.987799	0.569494	-0.790664	0.0133625	-1.06435	0.000717965	0.830376
XM_028659990.1	stimulator of interferon genes protein	0.0444309	0.486604	-0.47891	0.000851987	-0.716813	1.83449e-07	0.622
XM_021061496.2	TNF receptor-associated factor 2	0.439126	0.495184	3.33813	7.75869e-111	3.71754	1.27603e-132	0.453921
XM_021040710.2	TNF receptor-associated factor 2	0.760923	0.0131777	1.18053	2.19055e-13	1.80801	9.83304e-30	0.155324
XM_021056173.2	TNF receptor-associated factor 2	0.218704	0.192982	0.266065	0.0333851	0.246231	0.0442873	0.975786
XM_021046995.2	TNF receptor-associated factor 3	0.887953	0.983578	4.83202	2.24926e-64	4.95129	6.2827e-65	0.936171
XM_021047986.2	TNF receptor-associated factor 3	0.962111	0.497979	1.77318	1.23393e-21	1.92247	5.95521e-25	0.852901
XM_028660756.1	TNF receptor-associated factor 3	0.833464	0.539724	-0.545317	9.86694e-06	-0.473167	0.000136435	0.894969
XM_028662799.1	TNF receptor-associated factor 3	0.216806	0.347133	-0.234762	0.0449491	-0.296472	0.00840565	0.899516
XM_028656810.1	TNF receptor-associated factor 3%2C transcript variant X1	0.985081	0.821479	-0.620505	0.0217727	-0.745973	0.00511214	0.916812
XM_021057756.2	TNF receptor-associated factor 3%2C transcript variant X2	0.936281	0.993329	-1.42616	8.39363e-07	-1.47719	5.49223e-07	NA
XM_021059015.1	TNF receptor-associated factor 4	0.114327	0.0600762	-1.83351	1.24187e-08	-1.60074	2.22179e-08	0.85741
XM_021060033.2	TNF receptor-associated factor 4	0.981918	0.23198	-0.923737	0.000268497	-1.36701	1.68332e-07	0.619671
XM_021038710.2	TNF receptor-associated factor 4	0.586929	0.159475	-0.752391	0.00608732	-0.455904	0.0707056	0.760699
XM_021059096.1	TNF receptor-associated factor 4	0.697574	0.749668	-0.301619	0.0892872	-0.321812	0.0544652	0.983806
XM_021052421.2	transmembrane protein 218	0.498546	0.999711	-0.60427	0.00105271	-0.394096	0.03916	0.76602
XM_021058242.2	transmembrane protein 230	0.406256	0.930535	-0.545444	0.000514004	-0.713448	3.5955e-06	0.784688
XM_028656960.1	transmembrane protein 237A	0.961553	0.88217	-0.299943	0.0251179	-0.323431	0.0145068	0.973426
XM_021041479.2	trichohyalin%2C transcript variant X1	0.337532	0.936536	-0.760625	0.00168589	-0.431214	0.087472	0.70573
XM_021049282.2	tumor necrosis factor receptor superfamily member 16	0.832391	0.638975	2.48409	0.00029712	3.32198	1.05661e-06	0.746755
XM_021059891.2	tumor protein p53-inducible nuclear protein 2	0.516682	0.736381	-1.90464	1.22242e-49	-1.85205	2.24846e-44	0.93831
XM_021048516.2	ubiquitin-like modifier-activating enzyme ATG7	0.994723	0.342295	1.3171	1.62555e-21	1.48634	6.18462e-27	0.758971
XM_021043259.2	ubiquitin-like protein ATG12	0.671646	0.364667	-0.74385	1.81744e-07	-0.655872	3.99256e-06	0.888695
XM_021037313.2	uncharacterized LOC110232185	0.0179165	0.00316686	1.25335	7.91903e-22	1.28658	3.84964e-23	0.962177
XM_021038300.2	uncharacterized LOC110233055	0.619191	0.00140069	2.2079	1.68858e-34	3.08289	1.4187e-63	0.0541059
XM_021038309.2	uncharacterized LOC110233064	0.223574	0.0400135	1.65836	6.37308e-27	2.40125	7.01112e-53	0.0563452
XM_021039355.2	uncharacterized LOC110234016	0.411101	0.480062	-0.496916	0.0987444	-1.17735	2.57208e-05	0.439036
XM_021039951.1	uncharacterized LOC110234564	0.71447	0.0571639	1.52751	1.19991e-12	1.85376	1.16408e-18	0.676333
XM_021040233.2	uncharacterized LOC110234834	0.730843	0.0966792	-1.04874	1.6959e-05	-0.638204	0.00773393	0.620606
XM_021042173.2	uncharacterized LOC110236634	0.770884	0.412812	-0.685787	9.66283e-05	-0.565737	0.00132708	0.872087
XM_021043453.2	uncharacterized LOC110237846	0.591024	0.845592	-0.330634	0.00020892	-0.384745	1.41582e-05	0.889294
XM_028658780.1	uncharacterized LOC110238058	0.412517	0.024313	1.24195	2.76282e-17	1.45549	1.28366e-23	0.699896
XM_028659658.1	uncharacterized LOC110240992	0.935338	0.281586	0.590251	0.00278315	0.843833	1.14353e-05	0.720292
XM_021050963.2	uncharacterized LOC110244743	0.964669	0.703382	-0.72864	2.06042e-05	-0.626076	0.000272928	0.892729
XM_021050967.2	uncharacterized LOC110244746	0.00112274	0.623226	3.2453	1.95924e-18	4.72412	6.10805e-35	0.157377
XM_021051299.2	uncharacterized LOC110245045	0.875536	0.228591	-0.463696	0.0121955	-0.841198	4.1342e-06	0.525633
XM_021052064.1	uncharacterized LOC110245769	0.949152	0.260063	0.606797	1.35398e-11	0.735556	2.43143e-16	0.703423
XM_021052193.2	uncharacterized LOC110245893	0.695514	0.504136	0.584141	2.33799e-05	0.833953	1.02108e-09	0.598035
XM_021052303.2	uncharacterized LOC110246015	0.227192	0.0366772	-1.96469	3.73442e-08	-1.47338	2.87645e-06	0.691277
XM_021053109.2	uncharacterized LOC110246748	0.528524	4.93536e-07	1.17312	5.99835e-27	1.95844	1.73243e-72	0.000833878
XM_021054756.2	uncharacterized LOC110248249	0.646389	0.831259	0.652148	0.000310633	0.74669	5.40381e-05	0.90896
XM_021056995.2	uncharacterized LOC110250398%2C transcript variant X1	0.349256	0.00847917	2.48284	5.77738e-19	2.7351	3.29036e-27	0.823034
XM_021058329.2	uncharacterized LOC110251600	0.837519	0.872377	-0.686352	7.09538e-06	-0.568293	0.000268904	0.854615
XM_021058819.1	uncharacterized LOC110252055	0.329521	0.894739	1.78258	3.65736e-32	2.0791	1.39901e-42	0.583639
XM_021058979.2	uncharacterized LOC110252214	0.29511	0.0287662	-0.622374	6.28927e-05	-0.41095	0.00685542	0.703423
XM_028663879.1	uncharacterized LOC110254608	0.666052	0.247648	-1.45393	6.41731e-12	-1.64697	3.00209e-14	0.831799
XM_021061948.2	uncharacterized LOC110254899%2C transcript variant X2	0.179698	0.0602351	-1.31874	1.01236e-06	-1.12589	7.94366e-06	0.860826
XM_021061953.2	uncharacterized LOC110254903	0.0974414	0.143919	-0.906855	1.25862e-09	-0.988311	3.77025e-11	0.904567
XM_028663955.1	uncharacterized LOC114574332	0.655365	0.666526	-1.18105	2.72562e-05	-1.21952	1.48638e-05	0.982272
XM_021060310.2	WD repeat-containing protein 41	0.579247	0.971763	-2.00153	1.71759e-10	-1.73068	7.74745e-08	NA

### Sheet: Shared_neg
Transcripts	product	padj.APHP	padj.AIHI	L2FC.APAI	padj.APAI	L2FC.HPHI	padj.HPHI	padj.dds2
XM_021045695.2	glucokinase regulatory protein	0.953607	1.64e-07	-0.386914	3.26e-05	0.202502	0.0294236	0.00222822
XM_021043943.1	meiosis regulator and mRNA stability factor 1	0.0732005	0.0499204	-0.2358	0.0420636	0.335954	0.00264167	0.0162307
XM_021061689.2	myotrophin	0.297824	0.00864057	0.365823	0.0147405	-0.369192	0.0128381	0.0216094
XM_021045837.2	nuclear pore complex protein Nup85	0.742755	0.00912941	-0.274151	0.0362059	0.22698	0.0684113	0.101056
XM_021057952.2	transcription elongation regulator 1	0.221807	0.00054601	-0.322482	7.9e-05	0.188493	0.025125	0.00261524
XM_021051902.2	uncharacterized LOC110245617%2C transcript variant X1	0.754946	0.00256481	0.571682	0.0591533	-0.868931	0.0106438	NA

### Sheet: APAI_unique
Transcripts	product	padj.APHP	padj.AIHI	L2FC.APAI	padj.APAI	L2FC.HPHI	padj.HPHI	padj.dds2
XM_021055056.2	bcl-2-related ovarian killer protein (BOK.1)	0.872972	0.0209848	-0.28575	0.0682196	0.10232	0.521068	0.37953
XM_028658137.1	cilia- and flagella-associated protein 46	0.346699	0.943434	-0.307495	0.0841425	-0.0305624	0.877163	0.625718
XM_021058603.2	dynein heavy chain 8%2C axonemal	0.235192	0.848592	-0.675419	0.000102526	-0.287795	0.117361	0.492129
XM_021037196.1	fas apoptotic inhibitory molecule 1	0.810373	0.11882	-0.377888	0.000260495	-0.106067	0.334173	0.384612
XM_021059159.2	intraflagellar transport protein 20 homolog	0.859487	0.265931	-0.2638	0.0549353	-0.00795193	0.958744	0.550196
XM_021054780.2	phosphatidylserine decarboxylase proenzyme%2C mitochondrial%2C transcript variant X3 (PISD.1)	0.487441	0.533328	-0.662421	0.0495586	0.0309829	0.934742	0.499884
XM_021058633.1	protein phosphatase 1 regulatory subunit 12B	0.127937	0.992066	-1.15708	0.00211106	-0.353974	0.419169	NA
XM_028663837.1	reticulophagy regulator 3	0.487441	0.878978	0.386549	0.00313801	0.192525	0.155696	0.667087
XM_021048098.2	stimulator of interferon genes protein-like	0.67616	0.72875	-0.615147	0.0343272	-0.228952	0.455722	0.70191
XM_021051787.2	tumor protein p73	0.378125	0.98259	-0.658251	0.0418245	-0.243262	0.485762	0.714036
XM_021058153.1	uncharacterized LOC110251437	0.890543	0.223774	-0.679943	0.0888151	0.0586436	0.891138	0.541348

### Sheet: HPHI_unique
Transcripts	product	padj.APHP	padj.AIHI	L2FC.APAI	padj.APAI	L2FC.HPHI	padj.HPHI	padj.dds2
XM_021056872.2	autophagy protein 5	0.419271	0.244212	0.0219249	0.922573	0.476754	0.00214662	0.302953
XM_021039922.2	B9 domain-containing protein 1	0.427337	0.565061	-0.0496459	0.86654	0.4261	0.0525299	0.482239
XM_021048162.2	Bardet-Biedl syndrome 5 protein homolog	0.140643	0.273331	0.271967	0.124227	0.399703	0.0240043	0.853705
XM_021055411.2	bcl-2-related ovarian killer protein	0.898925	0.232294	0.00407451	0.994358	-0.677242	0.0628468	0.562665
XM_021047673.2	cellular tumor antigen p53%2C transcript variant X1	0.768393	0.409635	-0.0933216	0.831256	-0.670833	0.0414107	0.590151
XM_021045716.2	clusterin-associated protein 1	0.878673	0.0913862	-0.20108	0.137448	-0.436301	0.00050062	0.574064
XM_021057587.2	coiled-coil domain-containing protein 151	0.0607441	0.39187	0.374704	0.110248	0.703409	0.0013094	0.664492
XM_028658607.1	cysteine protease ATG4D	0.137059	0.0113862	-0.326517	0.332036	-0.646676	0.0348295	0.780058
XM_021049267.2	dynein assembly factor 4%2C axonemal	0.827303	0.486919	-0.29373	0.138691	-0.574574	0.00189643	0.658398
XM_028659387.1	dynein beta chain%2C ciliary	0.0449411	0.904699	-0.0664385	0.827917	0.530027	0.0201525	0.376286
XM_028658755.1	dynein beta chain%2C flagellar outer arm	0.109854	0.879393	0.0133781	0.964552	0.567097	0.00702813	0.365658
XM_021037578.1	dynein heavy chain 7%2C axonemal	0.0427335	0.977058	-0.171362	0.557681	0.533542	0.0266617	0.290774
XM_021049905.1	E3 ubiquitin-protein ligase parkin	0.710417	0.432933	-0.188513	0.70376	-0.91226	0.0201429	0.571631
XM_021040706.2	folliculin%2C transcript variant X2	0.334234	0.0465082	-0.332235	0.531877	-0.844696	0.0790995	0.763744
XM_021057326.2	GDP-fucose protein O-fucosyltransferase 1	0.990777	0.46077	0.157904	0.326145	0.305796	0.0301922	0.784949
XM_028657500.1	MAP kinase-activating death domain protein	0.886595	0.377111	-0.133195	0.533747	-0.317942	0.0914945	0.791513
XM_021040502.2	meckelin	0.248793	0.126759	-0.279045	0.250579	0.543972	0.0128194	0.140743
XM_021058175.2	nuclear receptor-binding factor 2	0.931889	0.726536	-0.329359	0.190473	-0.518785	0.0281153	0.837892
XM_021058326.2	pericentriolar material 1 protein%2C transcript variant X1	0.705432	0.962661	-0.485271	0.138157	-0.658962	0.0296999	0.894141
XM_021037189.2	peroxiredoxin-5%2C mitochondrial	0.608253	0.301187	0.0835526	0.635224	-0.248643	0.0839627	0.444806
XM_021054778.2	phosphatidylserine decarboxylase proenzyme%2C mitochondrial%2C transcript variant X1 (PISD.2)	0.7562	0.882923	0.357913	0.141042	0.562442	0.0139989	0.820444
XM_021049550.2	protein inturned%2C transcript variant X1	0.694906	0.351955	0.0226453	0.911858	-0.27759	0.0608756	0.514933
XM_028658900.1	protein jagged-1	0.405801	0.235012	0.223633	0.32306	-0.371822	0.0705705	0.289182
XM_021053569.2	radial spoke head protein 9 homolog	0.18667	0.887474	0.0941642	0.737044	0.468612	0.0321253	0.602913
XM_021036567.2	serine/threonine-protein kinase PDIK1L	0.753194	0.04837	-0.291517	0.388322	-0.911999	0.00350977	0.52073
XM_021048083.2	stimulator of interferon genes protein	0.829844	0.0711203	-0.155936	0.717535	-1.07466	0.00109292	0.343399
XM_021051826.2	stimulator of interferon genes protein	0.56189	0.988366	-0.31172	0.456049	-0.684412	0.0548558	0.784072
XM_021051827.2	stimulator of interferon genes protein-like	0.97911	0.147455	0.0462165	0.843408	-0.30825	0.0913866	0.528013
XM_021058998.2	tektin-1	0.00952878	0.842093	0.358148	0.147268	1.11502	7.91e-07	0.223664
XM_021046544.2	tektin-B1	0.00633188	0.649685	-0.0282108	0.952835	0.965937	0.0034125	0.275146
XM_021059708.1	tetratricopeptide repeat protein 8%2C transcript variant X1	0.867572	0.377917	-0.1554	0.575921	-0.528294	0.0218654	0.623412
XM_028659717.1	TNF receptor-associated factor 3	0.996986	0.0619471	-0.172104	0.660515	-0.919779	0.00312798	0.43444
XM_021050450.2	TNF receptor-associated factor 4	0.753194	0.245349	-0.314313	0.144947	-0.50998	0.0115511	0.805647
XM_021043137.2	TNF receptor-associated factor 5 (TRAF5.1)	0.210754	0.954047	-0.279825	0.171606	-0.597416	0.00112785	0.610645
XM_021044318.2	TNF receptor-associated factor 5%2C transcript variant X1 (TRAF5.2)	0.441671	0.220109	-0.476643	0.130556	-0.624584	0.0464046	0.912407
XM_021044977.2	TNF receptor-associated factor 6 (TRAF6.1)	0.270424	0.00813662	-0.297432	0.404747	-0.836436	0.00848417	0.604396
XM_028658810.1	TNF receptor-associated factor 6 (TRAF6.2)	0.0431084	0.265646	-0.165886	0.304251	-0.353388	0.0124319	0.710238
XM_021038299.2	uncharacterized LOC110233054	0.096462	0.279472	-0.170875	0.466879	-0.335555	0.0821786	0.831799
XM_021040040.2	uncharacterized LOC110234649	0.782484	0.0823467	-0.0874795	0.829517	-0.608353	0.0527488	0.609038
XM_021040709.2	uncharacterized LOC110235260	0.102543	NA	0.0321324	0.950803	-0.65575	0.048273	NA
XM_021047934.2	uncharacterized LOC110242010	0.332048	0.983529	-0.254171	0.387519	-0.613931	0.0140454	0.682511
XM_028660577.1	uncharacterized LOC110244191	0.686346	0.170411	0.0550759	0.887053	0.761356	0.00523839	0.396227
XM_021052562.2	uncharacterized LOC110246245	0.695109	0.993884	-0.25799	0.285948	-0.405867	0.0602764	0.866371
XM_028661424.1	uncharacterized LOC110246747	0.886595	6.46e-05	-0.0490517	0.801829	0.5886	2.52e-05	0.061097
XM_021055195.2	uncharacterized LOC110248655	0.67641	0.857083	-0.306353	0.157351	-0.529057	0.0084884	0.76921
XM_028662103.1	uncharacterized LOC110248816	0.331416	0.124616	-0.417861	0.575318	1.72098	0.00424858	0.174465
XM_021056877.2	uncharacterized LOC110250238	0.341195	0.0200074	-0.15125	0.760481	-0.693382	0.0719988	0.682159
XM_028663627.1	uncharacterized LOC110253864%2C transcript variant X1	0.502928	0.0580751	-0.195319	0.548025	-0.581049	0.0440066	0.693518
XM_021047819.2	WD repeat-containing and planar cell polarity effector protein fritz homolog	0.989705	0.774097	-0.239588	0.263304	-0.33614	0.0890959	0.909674
