## Supplemental File 4 for "Differential regulation of apoptosis, autophagy and Symbiodiniaceae energy transfer mediate the link between bleaching and disease in *Exaiptasia diaphana*"

### Sheet: APAI_BP_sigGO
delta.rank	pval	level	nseqs	term	name	p.adj
1231	0.000385495	2	22	GO:0007015	actin filament organization	0.00676481
1699	0.00170272	2	9	GO:0008154;GO:0030042;GO:0051261	actin polymerization or depolymerization	0.0185256
-1008	0.00690073	2	19	GO:0043604	amide biosynthetic process	0.0500533
748	0.00326384	4	41	GO:0006915;GO:0012501;GO:0008219	apoptotic process	0.0286376
-1474	0.0163721	5	7	GO:0006284	base-excision repair	0.0974729
1105	1.5359e-12	2	110	GO:0035821;GO:0044419	biological process involved in interspecies interaction between organisms	1.67106e-10
-1770	0.00205333	3	8	GO:1905039;GO:1903825	carboxylic acid transmembrane transport	0.0204456
-1108	2.32192e-07	2	58	GO:0007049	cell cycle	1.14829e-05
-1240	0.01137	3	11	GO:0000077;GO:0031570;GO:0042770;GO:0000075;GO:1901988	cell cycle checkpoint signaling	0.0737776
-1059	2.28352e-06	2	53	GO:0022402	cell cycle process	8.28156e-05
-1432	1.81473e-08	2	41	GO:0051301	cell division	9.87212e-07
659	1.26736e-05	3	118	GO:0007166	cell surface receptor signaling pathway	0.000405556
-328	0.00431852	2	207	GO:0022607	cellular component assembly	0.0367074
1039	0.00668715	2	18	GO:0022411	cellular component disassembly	0.049833
-310	2.90515e-05	2	528	GO:0016043;GO:0071840	cellular component organization or biogenesis	0.000752573
1174	0.0165278	3	11	GO:0098869;GO:1990748;GO:0098754	cellular detoxification	0.0974729
-967	0.0052813	2	22	GO:0042180	cellular ketone metabolic process	0.0416381
-338	0.0115689	2	151	GO:0044255	cellular lipid metabolic process	0.0740408
-882	0.00351767	2	29	GO:0042398	cellular modified amino acid biosynthetic process	0.0303748
-837	0.000570569	2	45	GO:0006338	chromatin remodeling	0.00874193
-1182	1.52736e-08	3	61	GO:0051276	chromosome organization	9.23207e-07
1891	2.72068e-05	4	13	GO:0001732;GO:0002183	cytoplasmic translational initiation	0.000740024
-1696	0.0105271	6	6	GO:0009262	deoxyribonucleotide metabolic process	0.0720828
2412	0.000274872	2	6	GO:0007586	digestion	0.00498435
-1120	0.000956082	2	23	GO:0071897	DNA biosynthetic process	0.0118323
-1681	6.20763e-05	2	15	GO:0071103	DNA conformation change	0.00146824
-956	3.44906e-14	4	171	GO:0006281;GO:0006974	DNA damage response	4.69072e-12
-1731	0.000755429	2	10	GO:0032508;GO:0032392	DNA geometric change	0.0105373
-1021	1.77128e-24	2	277	GO:0006259	DNA metabolic process	9.63578e-22
-971	1.12649e-06	4	67	GO:0006310	DNA recombination	4.54372e-05
-1303	1.17743e-09	3	58	GO:0006260	DNA replication	9.15029e-08
-1805	0.000857337	4	9	GO:0006270	DNA replication initiation	0.0111045
-1195	7.70329e-05	5	29	GO:0006302	double-strand break repair	0.00167624
-818	0.00898265	5	27	GO:0006631	fatty acid metabolic process	0.0626482
613	1.46871e-16	3	527	GO:0007186	G protein-coupled receptor signaling pathway	3.99489e-14
1859	0.00245592	2	7	GO:0007229	integrin-mediated signaling pathway	0.0230348
-339	0.0127565	2	146	GO:0035556	intracellular signal transduction	0.080692
-738	2.32497e-05	2	88	GO:0008610	lipid biosynthetic process	0.000665676
-384	0.000265833	2	248	GO:0006629	lipid metabolic process	0.00498435
337	0.000559102	2	292	GO:0009059	macromolecule biosynthetic process	0.00874193
-580	0.000487928	2	97	GO:0032259	methylation	0.00804342
-1032	0.000636165	2	29	GO:0000226	microtubule cytoskeleton organization	0.00935334
-2190	0.00256628	2	5	GO:0031023	microtubule organizing center organization	0.023662
-542	6.86744e-05	2	146	GO:0007017	microtubule-based process	0.00155662
-1148	0.0108654	2	13	GO:0007005	mitochondrion organization	0.0720828
-1088	0.0021791	3	21	GO:1903047	mitotic cell cycle process	0.0211684
-692	0.000849022	3	62	GO:0032787	monocarboxylic acid metabolic process	0.0111045
685	0.00859168	1	39	GO:0032501	multicellular organismal process	0.0606997
-1283	0.00158856	3	16	GO:0010948;GO:1901987;GO:0045786	negative regulation of cell cycle	0.0180036
-944	0.0166636	2	17	GO:0140694	non-membrane-bounded organelle assembly	0.0974729
1343	0.0019802	2	14	GO:0007219	Notch signaling pathway	0.020325
-495	0.000957028	3	120	GO:0032774;GO:0141187	nucleic acid biosynthetic process	0.0118323
-428	0.00115094	3	156	GO:0141188	nucleic acid catabolic process	0.0139136
-505	0.0164401	2	60	GO:0034655	nucleobase-containing compound catabolic process	0.0974729
-1388	0.00206711	3	13	GO:0006334;GO:0034728	nucleosome assembly	0.0204456
-1158	0.00767571	2	14	GO:0006289	nucleotide-excision repair	0.0549419
-600	0.0107463	3	48	GO:0070925	organelle assembly	0.0720828
-702	5.6183e-09	2	188	GO:0006996	organelle organization	3.82045e-07
-375	0.00057851	3	232	GO:0034654;GO:1901362	organic cyclic compound biosynthetic process	0.00874193
-664	0.0108406	2	39	GO:1901615	organic hydroxy compound metabolic process	0.0720828
-1482	0.00619792	5	9	GO:0015918;GO:0015850	organic hydroxy compound transport	0.0477932
-647	4.12099e-06	2	137	GO:0090407	organophosphate biosynthetic process	0.000140114
-441	0.000125247	3	207	GO:0019637	organophosphate metabolic process	0.00243337
-717	0.00168127	2	51	GO:0045017;GO:0046486;GO:0008654;GO:0046474;GO:0006650	phospholipid biosynthetic process	0.0185256
838	0.00011997	2	56	GO:0006457	protein folding	0.00241717
1270	0.00484551	2	13	GO:0032984	protein-containing complex disassembly	0.0393427
-1101	0.00315081	2	19	GO:0065004	protein-DNA complex assembly	0.028099
687	0.0113921	2	36	GO:0022618;GO:0071826	protein-RNA complex organization	0.0737776
602	2.84625e-15	3	497	GO:0006508	proteolysis	5.1612e-13
-1395	0.0043922	3	11	GO:0034030;GO:0034033;GO:0033866	purine nucleoside bisphosphate biosynthetic process	0.0367593
-1680	0.00192385	5	9	GO:0006744;GO:0006743;GO:1901663;GO:1901661;GO:0042181	quinone biosynthetic process	0.020209
-1351	0.0012886	2	15	GO:0000724;GO:0000725	recombinational repair	0.0149148
-741	0.00501351	2	38	GO:0051726	regulation of cell cycle	0.0401081
-1134	0.000829019	3	23	GO:0010564	regulation of cell cycle process	0.0111045
-1215	0.0131184	2	11	GO:0006282;GO:0080135	regulation of cellular response to stress	0.0820278
-1634	9.89015e-05	3	15	GO:0051052	regulation of DNA metabolic process	0.00206932
506	0.00623771	5	78	GO:0006357	regulation of transcription by RNA polymerase II	0.0477932
1127	0.00193174	3	20	GO:0006979	response to oxidative stress	0.020209
-447	1.64054e-05	1	257	GO:0050896	response to stimulus	0.000495807
-540	1.13852e-06	2	223	GO:0006950;GO:0051716;GO:0033554	response to stress	4.54372e-05
-245	0.0026152	3	430	GO:0016070	RNA metabolic process	0.0237111
-313	0.00229735	2	262	GO:0006396	RNA processing	0.0219256
-415	0.0144573	2	93	GO:0044283	small molecule biosynthetic process	0.0893725
-304	0.000704047	2	348	GO:0044281	small molecule metabolic process	0.010079
960	0.00124002	3	30	GO:0097435	supramolecular fiber organization	0.0146646
-1082	0.00474019	4	18	GO:0000723;GO:0032200	telomere maintenance	0.0390707
-1560	0.00660371	5	8	GO:0006384	transcription initiation at RNA polymerase III promoter	0.049833
855	2.26528e-11	4	166	GO:0006412	translation	2.05386e-09
1324	0.00687309	2	11	GO:0006414	translational elongation	0.0500533
1126	4.27648e-05	2	35	GO:0006413	translational initiation	0.00105746
-348	1.16934e-06	3	572	GO:0055085	transmembrane transport	4.54372e-05
1171	0.000422145	2	24	GO:0006418;GO:0043039;GO:0043038	tRNA aminoacylation	0.00717646
-546	0.0148723	4	53	GO:0008033	tRNA processing	0.090905

### Sheet: HPHI_BP_sigGO
delta.rank	pval	level	nseqs	term	name	p.adj
1088	0.00170257	2	22	GO:0007015	actin filament organization	0.0220524
1670	0.00204192	5	9	GO:0008154;GO:0030042;GO:0051261	actin polymerization or depolymerization	0.0258326
-1022	0.00613924	3	19	GO:0043604	amide biosynthetic process	0.0566059
-1244	9.67017e-05	2	26	GO:0006576;GO:0009308	amine metabolic process	0.00272397
1209	0.000270221	4	24	GO:0006418;GO:0043039;GO:0043038	amino acid activation	0.0063913
996	1.88788e-10	2	110	GO:0035821;GO:0044419	biological process involved in interspecies interaction between organisms	2.47772e-08
-1729	0.0026028	2	8	GO:1905039;GO:1903825	carboxylic acid transmembrane transport	0.0307809
-901	2.58057e-05	2	58	GO:0007049	cell cycle	0.00116986
-836	0.000190518	2	53	GO:0022402	cell cycle process	0.00471098
-1323	2.0011e-07	2	41	GO:0051301	cell division	1.36075e-05
611	5.14967e-05	4	118	GO:0007166	cell surface receptor signaling pathway	0.00186761
1091	0.00439903	2	18	GO:0022411	cellular component disassembly	0.0468096
-930	0.00733077	2	22	GO:0042180	cellular ketone metabolic process	0.0633006
-2009	0.00244852	2	6	GO:0030261;GO:0007076	chromosome condensation	0.0295999
-896	1.80655e-05	2	61	GO:0051276	chromosome organization	0.000982764
1412	0.00115281	4	14	GO:0003341	cilium movement	0.0167115
1664	0.00119806	2	10	GO:0060294	cilium movement involved in cell motility	0.0167115
1871	3.31991e-05	3	13	GO:0001732;GO:0002183	cytoplasmic translational initiation	0.00138926
2235	0.000748588	2	6	GO:0007586	digestion	0.012726
-1126	0.0009039	4	23	GO:0071897	DNA biosynthetic process	0.0140492
-1142	0.00648896	2	15	GO:0071103	DNA conformation change	0.0585485
-853	1.28636e-11	3	171	GO:0006281;GO:0006974	DNA damage response	2.33259e-09
-1566	0.00230041	4	10	GO:0032508;GO:0032392	DNA geometric change	0.0284414
-901	2.02288e-19	3	277	GO:0006259	DNA metabolic process	1.10045e-16
-791	7.3816e-05	2	67	GO:0006310	DNA recombination	0.00250974
-1228	9.84094e-09	2	58	GO:0006260	DNA replication	7.64781e-07
-1851	0.000630209	2	9	GO:0006270	DNA replication initiation	0.0116469
-1052	0.000499592	2	29	GO:0006302	double-strand break repair	0.00970635
-787	0.011951	5	27	GO:0006631	fatty acid metabolic process	0.0915684
1728	0.00488056	2	7	GO:0007229	integrin-mediated signaling pathway	0.0484616
-1642	0.0132592	5	6	GO:0006826	iron ion transport	0.0988083
-676	0.000105153	2	88	GO:0008610	lipid biosynthetic process	0.00272397
-374	0.000391388	2	248	GO:0006629	lipid metabolic process	0.00818905
344	0.000419655	2	292	GO:0009059	macromolecule biosynthetic process	0.00845527
365	0.00845206	2	141	GO:0009057	macromolecule catabolic process	0.0696655
-456	0.00610935	2	97	GO:0032259	methylation	0.0566059
-1377	0.000104051	3	21	GO:1903047	mitotic cell cycle process	0.00272397
-808	9.72088e-05	2	62	GO:0032787	monocarboxylic acid metabolic process	0.00272397
-1349	0.000897817	4	16	GO:0010948;GO:1901987;GO:0045786	negative regulation of cell cycle	0.0140492
-1386	0.0046666	7	11	GO:0000077;GO:0031570;GO:0042770;GO:0000075;GO:1901988	negative regulation of cell cycle phase transition	0.0478987
1236	0.00444032	2	14	GO:0007219	Notch signaling pathway	0.0468096
-433	0.000324184	3	188	GO:0006996	organelle organization	0.00734817
-539	0.00881554	3	63	GO:0046394;GO:0016053	organic acid biosynthetic process	0.0715769
-337	0.00781623	2	169	GO:0019752;GO:0043436;GO:0006082	organic acid metabolic process	0.0654159
1504	0.0034167	4	10	GO:0046314;GO:0006603;GO:0042396;GO:0006599	phosphocreatine biosynthetic process	0.0379324
493	0.00147054	3	112	GO:0070647;GO:0043687	post-translational protein modification	0.0197851
1004	4.08793e-06	2	56	GO:0006457	protein folding	0.000247093
1281	0.00447445	2	13	GO:0032984	protein-containing complex disassembly	0.0468096
963	0.000385254	6	36	GO:0022618;GO:0071826	protein-RNA complex organization	0.00818905
578	3.51245e-14	2	497	GO:0006508	proteolysis	9.55385e-12
590	0.000712621	4	88	GO:0006511;GO:0019941;GO:0043632;GO:0051603	proteolysis involved in protein catabolic process	0.0125053
-771	0.0121809	2	28	GO:0019362;GO:0072524;GO:0046496	pyridine-containing compound metabolic process	0.0920338
-1065	0.0111384	2	15	GO:0000724;GO:0000725	recombinational repair	0.0865609
-776	0.00332222	3	38	GO:0051726	regulation of cell cycle	0.0376518
-1103	0.00114946	4	23	GO:0010564	regulation of cell cycle process	0.0167115
-1116	0.00780973	2	15	GO:0051052	regulation of DNA metabolic process	0.0654159
588	0.00149116	6	78	GO:0006357	regulation of transcription by RNA polymerase II	0.0197851
1045	0.000846069	1	27	GO:0022414	reproductive process	0.0139473
1088	0.00276858	3	20	GO:0006979	response to oxidative stress	0.0320448
-407	8.71196e-05	1	257	GO:0050896	response to stimulus	0.00272397
-469	2.38215e-05	2	223	GO:0006950;GO:0051716;GO:0033554	response to stress	0.00116986
-1363	0.00540938	3	11	GO:0034030;GO:0034033;GO:0033866	ribonucleoside bisphosphate biosynthetic process	0.0525483
1117	0.0101247	2	14	GO:0009206;GO:0009145;GO:0009201;GO:0009142	ribonucleoside triphosphate biosynthetic process	0.0798236
-444	0.00895817	2	93	GO:0044283	small molecule biosynthetic process	0.0716654
-307	0.000642294	2	348	GO:0044281	small molecule metabolic process	0.0116469
-845	0.00597231	6	28	GO:0035725	sodium ion transmembrane transport	0.0566059
-806	0.00117759	7	43	GO:0006814	sodium ion transport	0.0167115
808	0.00656518	3	30	GO:0097435	supramolecular fiber organization	0.0585485
-1078	0.00489961	3	18	GO:0000723;GO:0032200	telomere maintenance	0.0484616
809	2.50125e-10	3	166	GO:0006412	translation	2.47772e-08
1318	0.007151	3	11	GO:0006414	translational elongation	0.0627443
1135	3.73569e-05	2	35	GO:0006413	translational initiation	0.00145158
-452	2.73278e-10	3	572	GO:0055085	transmembrane transport	2.47772e-08
