## Supplemental File 5 for "Differential regulation of apoptosis, autophagy and Symbiodiniaceae energy transfer mediate the link between bleaching and disease in *Exaiptasia diaphana*"

### Sheet: Turquoise_Module_GOs
delta.rank	pval	level	nseqs	term	name	p.adj
0	0.000417973	2	22	GO:0007015	actin filament organization	0.0391304
0	0.000248329	3	9	GO:0008154;GO:0030042;GO:0051261	actin polymerization or depolymerization	0.0275
0	1.30554e-07	4	24	GO:0006418;GO:0043039;GO:0043038	amino acid activation	0
0	5.48085e-12	2	110	GO:0035821;GO:0044419	biological process involved in interspecies interaction between organisms	0
0	1.6978e-06	2	118	GO:0007166	cell surface receptor signaling pathway	0
0	0.000292304	3	440	GO:0044249	cellular biosynthetic process	0.0333333
0	1.62724e-05	3	18	GO:0022411	cellular component disassembly	0.003125
0	0.000158912	2	6	GO:0007586	digestion	0.0184211
0	7.9307e-07	2	13	GO:0001732;GO:0002183	formation of cytoplasmic translation initiation complex	0
0	3.99106e-05	3	7	GO:0007229	integrin-mediated signaling pathway	0.0138889
0	7.64504e-11	2	292	GO:0009059	macromolecule biosynthetic process	0
0	2.36997e-07	4	347	GO:1901566	organonitrogen compound biosynthetic process	0
0	0.00103799	4	112	GO:0070647;GO:0043687	post-translational protein modification	0.0759259
0	2.7222e-06	3	41	GO:0006915;GO:0012501;GO:0008219	programmed cell death	0.00357143
0	1.1741e-05	2	56	GO:0006457	protein folding	0.00333333
0	3.53928e-05	2	13	GO:0032984	protein-containing complex disassembly	0.0147059
0	3.21928e-12	3	497	GO:0006508	proteolysis	0
0	4.88155e-08	3	76	GO:0042981;GO:0043067	regulation of apoptotic process	0
0	2.42982e-06	4	470	GO:0010468;GO:0010556;GO:0031326;GO:0060255;GO:0009889;GO:0031323;GO:0019222;GO:0080090	regulation of metabolic process	0.00384615
0	6.88819e-07	5	356	GO:0006355;GO:2001141;GO:0051252;GO:0019219	regulation of nucleobase-containing compound metabolic process	0
0	0.000881616	2	58	GO:0009966;GO:0010646;GO:0023051	regulation of signal transduction	0.0711538
0	1.3791e-06	2	78	GO:0006357	regulation of transcription by RNA polymerase II	0
0	0.000517114	2	20	GO:0006979	response to oxidative stress	0.0479167
0	2.7105e-22	2	166	GO:0006412	translation	0
0	0.00086978	4	11	GO:0006414	translational elongation	0.074
0	1.81297e-07	3	35	GO:0006413	translational initiation	0
0	0.000402661	3	24	GO:0016055	Wnt signaling pathway	0.0409091

### Sheet: Blue_Module_GOs
delta.rank	pval	level	nseqs	term	name	p.adj
0	0.00123209	2	80	GO:1901605;GO:0170033;GO:0170039	alpha-amino acid metabolic process	0.066129
0	0.000375943	2	19	GO:0043604	amide biosynthetic process	0.0425
0	0.00155729	2	45	GO:0043603	amide metabolic process	0.0859375	added
0	0.000198321	4	40	GO:0170034;GO:0170038;GO:1901607;GO:0008652	amino acid biosynthetic process	0.0357143
0	0.000773666	4	22	GO:0009067;GO:0009086;GO:0006555	aspartate family amino acid biosynthetic process	0.0535714
0	4.649e-05	2	148	GO:0005975	carbohydrate metabolic process	0.015
0	0.000383735	2	151	GO:0044255	cellular lipid metabolic process	0.0428571
0	0.000254307	2	19	GO:0009190;GO:0009187	cyclic nucleotide metabolic process	0.0388889
0	0.000221766	2	15	GO:0006182;GO:0046068;GO:0052652	cyclic purine nucleotide metabolic process	0.04
0	0.000107786	2	27	GO:0006631	fatty acid metabolic process	0.0192308
0	0.000665226	2	7	GO:0006004	fucose metabolic process	0.0541667
0	3.33261e-06	2	146	GO:0035556	intracellular signal transduction	0
0	9.81777e-05	2	88	GO:0008610	lipid biosynthetic process	0.0208333
0	9.09107e-07	2	248	GO:0006629	lipid metabolic process	0
0	3.4378e-05	2	63	GO:0006869	lipid transport	0.0166667
0	8.71606e-07	2	62	GO:0032787	monocarboxylic acid metabolic process	0
0	0.000796118	3	37	GO:0005996;GO:0019318	monosaccharide metabolic process	0.0517241
0	0.000244547	2	5	GO:0071985	multivesicular body sorting pathway	0.0382353
0	3.65768e-06	2	63	GO:0046394;GO:0016053	organic acid biosynthetic process	0
0	1.59599e-06	3	169	GO:0019752;GO:0006082;GO:0043436	organic acid metabolic process	0
0	0.00110259	2	39	GO:1901615	organic hydroxy compound metabolic process	0.06
0	0.000276467	5	9	GO:0015918;GO:0015850	organic hydroxy compound transport/sterol transport	0.0368421
0	0.000634091	4	137	GO:0090407	organophosphate biosynthetic process	0.0565217
0	0.000736228	3	207	GO:0019637	organophosphate metabolic process	0.06
0	0.000738927	2	6	GO:0006646;GO:0046337	phosphatidylethanolamine biosynthetic process	0.0576923
0	0.000490599	3	28	GO:0019362;GO:0072524;GO:0046496	pyridine-containing compound metabolic process	0.0477273
0	1.36645e-08	2	93	GO:0044283	small molecule biosynthetic process	0
0	3.10709e-09	2	348	GO:0044281	small molecule metabolic process	0
0	0.000766461	3	25	GO:0000097;GO:0000096	sulfur amino acid metabolic process	0.0555556
0	6.72424e-05	3	43	GO:0044272	sulfur compound biosynthetic process	0.0136364
0	0.000228661	2	64	GO:0006790	sulfur compound metabolic process	0.040625
0	9.96142e-08	3	572	GO:0055085	transmembrane transport	0
