## Supplemental File 6 for "Differential regulation of apoptosis, autophagy and Symbiodiniaceae energy transfer mediate the link between bleaching and disease in *Exaiptasia diaphana*"

### Sheet: Sheet1
Transcripts	KMEblue	padj.APHP	padj.AIHI	L2FC.APAI	padj.APAI	L2FC.HPHI	padj.HPHI	padj.dds2	direction	Goterms	delta.rank	name	p.adj
XM_021051298.1	0.525701	0.782124	0.546618	-0.369281	0.120582	-0.707494	0.00169107	0.660533	more downregulated in heat	GO:0008652	0	amino acid biosynthetic process	0.0357143
XM_021043780.2	0.56281	0.0277125	0.967746	-0.245921	0.337175	-0.919622	2.37649e-05	0.27995	more downregulated in heat	GO:0009086	0	aspartate family amino acid biosynthetic process	0.0535714
XM_021046780.2	0.578071	0.443424	0.183842	-0.31879	0.100525	-0.88603	1.09708e-06	0.268459	more downregulated in heat	GO:0009086	0	aspartate family amino acid biosynthetic process	0.0535714
XM_021051298.1	0.525701	0.782124	0.546618	-0.369281	0.120582	-0.707494	0.00169107	0.660533	more downregulated in heat	GO:0009086	0	aspartate family amino acid biosynthetic process	0.0535714
XM_021043941.1	0.323835	0.0625804	0.351227	-0.0378236	0.792534	-0.185676	0.0928208	0.701453	more downregulated in heat	GO:0044255	0	cellular lipid metabolic process	0.0428571
XM_021045685.2	0.329113	0.877925	0.702015	-0.247133	0.35485	-0.480042	0.0465348	0.802277	more downregulated in heat	GO:0009190	0	cyclic nucleotide metabolic process	0.0388889
XM_021043941.1	0.323835	0.0625804	0.351227	-0.0378236	0.792534	-0.185676	0.0928208	0.701453	more downregulated in heat	GO:0006631	0	fatty acid metabolic process	0.0192308
XM_021059013.2	0.44225	0.502625	0.0878298	-0.264731	0.307838	-1.07439	6.15905e-06	0.198166	more downregulated in heat	GO:0006631	0	fatty acid metabolic process	0.0192308
XM_021037446.2	0.471929	0.785553	0.957764	-0.152565	0.150802	-0.216114	0.0302052	0.878532	more downregulated in heat	GO:0035556	0	intracellular signal transduction	0
XM_021041751.2	0.533025	0.177621	0.894382	-0.192613	0.207617	-0.421076	0.00184387	0.622	more downregulated in heat	GO:0035556	0	intracellular signal transduction	0
XM_021045685.2	0.329113	0.877925	0.702015	-0.247133	0.35485	-0.480042	0.0465348	0.802277	more downregulated in heat	GO:0035556	0	intracellular signal transduction	0
XM_021043941.1	0.323835	0.0625804	0.351227	-0.0378236	0.792534	-0.185676	0.0928208	0.701453	more downregulated in heat	GO:0008610	0	lipid biosynthetic process	0.0208333
XM_021036308.2	0.320776	0.26259	0.211792	0.0732096	0.898776	-1.34411	0.00127025	0.198166	more downregulated in heat	GO:0006629	0	lipid metabolic process	0
XM_021043941.1	0.323835	0.0625804	0.351227	-0.0378236	0.792534	-0.185676	0.0928208	0.701453	more downregulated in heat	GO:0006629	0	lipid metabolic process	0
XM_021048144.2	0.390586	0.0927405	0.641927	-0.22685	0.545596	-1.13774	0.000123331	NA	more downregulated in heat	GO:0006629	0	lipid metabolic process	0
XM_021053968.2	0.562088	0.04589	0.783031	-0.187789	0.194395	-0.498002	0.000113369	0.448496	more downregulated in heat	GO:0006629	0	lipid metabolic process	0
XM_021059013.2	0.44225	0.502625	0.0878298	-0.264731	0.307838	-1.07439	6.15905e-06	0.198166	more downregulated in heat	GO:0006629	0	lipid metabolic process	0
XM_021053968.2	0.562088	0.04589	0.783031	-0.187789	0.194395	-0.498002	0.000113369	0.448496	more downregulated in heat	GO:0006646	0	phosphatidylethanolamine biosynthetic process	0.0576923
XM_021038077.2	0.530823	0.000827636	0.566024	-0.310422	0.192911	-0.964945	8.81651e-07	0.259749	more downregulated in heat	GO:0055085	0	transmembrane transport	0
XM_021039010.1	0.302091	0.543846	0.947805	-0.292686	0.35882	-0.534114	0.0535824	0.824534	more downregulated in heat	GO:0055085	0	transmembrane transport	0
XM_021039447.2	0.488004	0.0535184	0.920119	-0.466751	0.10066	-1.06951	1.789e-05	0.45895	more downregulated in heat	GO:0055085	0	transmembrane transport	0
XM_021051112.2	0.359605	0.523538	0.917185	-0.143086	0.232637	-0.239018	0.0284542	0.823034	more downregulated in heat	GO:0055085	0	transmembrane transport	0
XM_021058548.2	0.324527	0.762698	0.740761	-0.49046	0.107394	-0.82491	0.00437079	0.755282	more downregulated in heat	GO:0055085	0	transmembrane transport	0
XM_021059122.2	0.112533	0.826791	0.0034047	-0.151475	0.407864	0.348284	0.0266659	0.242048	more upregulated in heat	GO:0055085	0	transmembrane transport	0
XM_028658331.1	0.317133	0.986192	0.618977	-0.354491	0.142122	-0.560173	0.016253	0.82019	more downregulated in heat	GO:0055085	0	transmembrane transport	0
XM_028660364.1	0.449557	0.685241	0.0438142	-0.460175	0.183216	-1.66499	2.20389e-06	NA	more downregulated in heat	GO:0055085	0	transmembrane transport	0
